# Disruption of the epigenetic regulator BAP1 drives chromatin remodeling leading to the emergence of cells with breast cancer stem cell properties and aberrant glycosylation

**DOI:** 10.1101/2024.12.12.628129

**Authors:** Mariana Gomes da Silva Araujo, Aurélie Sallé, Vincent Cahais, Claire Renard, Cyrille Cuenin, Caroline Pires Poubel, Stéphane Keita, Thorsten Mosler, Christine Carreira, Gabrielle Goldman Levy, Lya Parres, Ekaterina Bourova-Flin, Sophie Rousseaux, Saadi Khochbin, Akram Ghantous, Siniša Habazin, Maja Pučić-Baković, Erika Cosset, Gordan Lauc, Zdenko Herceg, Rita Khoueiry

**Affiliations:** International Agency for Research on Cancer, World Health Organization, 69007, Lyon, France; Institute of Biochemistry II, Faculty of Medicine, Goethe University Frankfurt, Frankfurt, Germany; Université Grenoble Alpes, CNRS UMR 5309, INSERM U1209, Institute for Advanced Biosciences, 38700, Grenoble, France; Genos Glycoscience Research Laboratory, 10000, Zagreb, Croatia; Cancer Research Center of Lyon - CRCL, INSERM U1052, CNRS UMR 5286, 69008, Lyon, France; Faculty of Pharmacy and Biochemistry, University of Zagreb, 10000, Zagreb, Croatia

**Keywords:** Breast Cancer, Epigenetics, CRISPR screening, Glycosylation, Breast Cancer Stem Cells

## Abstract

**Background:** Epigenetic regulator genes play critical roles in controlling cell identity and are frequently disrupted in breast cancers, suggesting a key driver role in this disease and its associated phenotypes. However, specific epigenetic drivers (epidrivers) of mammary cell plasticity and their mechanistic contributions to this phenotype are poorly characterized.

**Methods:** To identify potential epidrivers of the emergence of mesenchymal breast cancer stem cell-like phenotypes in non-tumorigenic mammary cells, we employed a CRISPR/Cas9 loss-of-function screening strategy targeting epigenetic regulator genes. This approach was followed by an in-depth validation and characterization of epigenomic, transcriptomic, proteomic and phenotypic changes resulting from the disruption of the putative epidriver gene *BAP1*.

**Results:** Our investigation revealed that loss of the histone deubiquitinase BAP1 impacts cellular processes associated with breast cancer cell plasticity such as epithelial-to-mesenchymal transition (EMT) and actin cytoskeleton organization. In addition, we unveiled that BAP1 loss resulted in an overall less permissive chromatin and downregulated gene expression, impacting programs that control cellular glycosylation and leading to decreased glycan abundance and complexity. BAP1 rescue restored the expression of several deregulated genes in a catalytic activity-dependent manner, suggesting that BAP1-mediated cell identity and glycosylation regulation are largely dependent on its histone deubiquitinase activity.

**Conclusions:** Overall, our results point to BAP1 disruption as a driver of mammary cell plasticity and reveal a novel role of BAP1 as an epigenetic regulator of cellular glycosylation.
