## Supplementary Table S5 for "Disruption of the epigenetic regulator BAP1 drives chromatin remodeling leading to the emergence of cells with breast cancer stem cell properties and aberrant glycosylation"

### Sheet: Supplementary Table S5
Gene	Function	BC Subtype	pSNA
ACTL6B	ATP-dependent ChRC	ERpHER2n	0.0103806
ACTL6B	ATP-dependent ChRC	TNBC	0.012987
AEBP2	HM_w, HA_r, HM_r	TNBC	0.012987
AFF1	Miscellaneous	ERpHER2p	0.0142857
AFF1	Miscellaneous	TNBC	0.012987
AFF4	Miscellaneous	ERpHER2p	0.0214286
ARID1A	ATP-dependent ChRC	ERnHER2p	0.0487805
ARID1A	ATP-dependent ChRC	ERpHER2n	0.0311419
ARID1A	ATP-dependent ChRC	ERpHER2p	0.0285714
ARID1B	ATP-dependent ChRC	ERnHER2p	0.0487805
ARID1B	ATP-dependent ChRC	ERpHER2p	0.0142857
ARID1B	ATP-dependent ChRC	TNBC	0.0454545
ARID2	ATP-dependent ChRC	ERpHER2p	0.0214286
ARID2	ATP-dependent ChRC	TNBC	0.012987
ARID4B	ATP-dependent ChRC	ERpHER2p	0.0142857
ARID4B	ATP-dependent ChRC	TNBC	0.0194805
ASH1L	HM_r	ERnHER2p	0.0243902
ASH1L	HM_r	ERpHER2n	0.0138408
ASH1L	HM_r	ERpHER2p	0.0214286
ASH1L	HM_r	TNBC	0.025974
ASH2L	HM_w	ERpHER2p	0.0142857
ASXL1	ERGs linked by functional interaction	ERnHER2p	0.0243902
ASXL1	ERGs linked by functional interaction	TNBC	0.025974
ASXL2	ERGs linked by functional interaction	ERnHER2p	0.0243902
ASXL2	ERGs linked by functional interaction	ERpHER2n	0.0138408
ASXL2	ERGs linked by functional interaction	ERpHER2p	0.0285714
ASXL2	ERGs linked by functional interaction	TNBC	0.025974
ASXL3	ERGs linked by functional interaction	ERpHER2n	0.0155709
ASXL3	ERGs linked by functional interaction	TNBC	0.038961
ATAD2	HA_r	ERpHER2n	0.0155709
ATAD2	HA_r	ERpHER2p	0.0142857
ATAD2B	HA_r	ERpHER2n	0.0103806
ATAD2B	HA_r	TNBC	0.0194805
ATAT1	ERGs linked by functional interaction	ERnHER2p	0.0243902
ATF7IP	ERGs linked by functional interaction	ERpHER2p	0.0142857
ATM	Miscellaneous	ERpHER2n	0.0190311
ATM	Miscellaneous	ERpHER2p	0.0571429
ATM	Miscellaneous	TNBC	0.025974
ATR	Miscellaneous	ERnHER2p	0.0243902
ATR	Miscellaneous	ERpHER2n	0.0103806
ATR	Miscellaneous	ERpHER2p	0.0214286
ATRX	Helicase, HM_r	ERnHER2p	0.0243902
ATRX	Helicase, HM_r	ERpHER2n	0.0224913
ATRX	Helicase, HM_r	ERpHER2p	0.0285714
BAP1	Ubiquitin modifiers	TNBC	0.0194805
BAZ1A	HA_r	ERnHER2p	0.0243902
BAZ1A	HA_r	ERpHER2p	0.0142857
BAZ1A	HA_r	TNBC	0.012987
BAZ1B	HA_r	ERpHER2n	0.0103806
BAZ1B	HA_r	TNBC	0.012987
BAZ2A	HA_r, HM_r	ERpHER2p	0.0214286
BAZ2B	HA_r	ERnHER2p	0.0243902
BAZ2B	HA_r	ERpHER2n	0.0138408
BAZ2B	HA_r	ERpHER2p	0.0214286
BAZ2B	HA_r	TNBC	0.038961
BPTF	HA_r	ERnHER2p	0.0243902
BPTF	HA_r	ERpHER2n	0.0121107
BPTF	HA_r	ERpHER2p	0.0285714
BPTF	HA_r	TNBC	0.025974
BRD1	HA_r	TNBC	0.012987
BRD3	HA_r	ERpHER2p	0.0142857
BRD4	HA_r	TNBC	0.012987
BRD8	HA_r	ERpHER2n	0.0103806
BRD9	HA_r	ERpHER2p	0.0142857
BRD9	HA_r	TNBC	0.012987
BRPF1	HA_r, HM_r	TNBC	0.012987
BRPF3	HA_r	ERpHER2n	0.0103806
BRPF3	HA_r	ERpHER2p	0.0142857
BRPF3	HA_r	TNBC	0.012987
BRWD1	HA_r	ERpHER2n	0.017301
BRWD1	HA_r	ERpHER2p	0.0142857
BRWD1	HA_r	TNBC	0.0324675
BRWD3	HA_r	ERpHER2n	0.0121107
BRWD3	HA_r	ERpHER2p	0.0428571
BRWD3	HA_r	TNBC	0.012987
CBX4	HM_r	TNBC	0.012987
CBX7	HM_r	ERnHER2p	0.0243902
CBX8	ATP-dependent ChRC	ERpHER2p	0.0142857
CECR2	HA_r	ERpHER2n	0.017301
CECR2	HA_r	ERpHER2p	0.0142857
CECR2	HA_r	TNBC	0.025974
CHAF1A	ATP-dependent ChRC	ERnHER2p	0.0243902
CHAF1A	ATP-dependent ChRC	TNBC	0.012987
CHD1	Helicase	ERpHER2p	0.0142857
CHD1L	Helicase	ERnHER2p	0.0243902
CHD1L	Helicase	ERpHER2p	0.0142857
CHD2	Helicase, HA_r	ERpHER2p	0.0142857
CHD2	Helicase, HA_r	TNBC	0.025974
CHD3	Helicase, HA_r	ERpHER2n	0.0155709
CHD3	Helicase, HA_r	ERpHER2p	0.0214286
CHD3	Helicase, HA_r	TNBC	0.0324675
CHD4	Helicase	ERnHER2p	0.0487805
CHD4	Helicase	ERpHER2n	0.0294118
CHD4	Helicase	ERpHER2p	0.0142857
CHD4	Helicase	TNBC	0.0194805
CHD5	Helicase	ERpHER2n	0.0207612
CHD5	Helicase	ERpHER2p	0.0285714
CHD5	Helicase	TNBC	0.012987
CHD6	Helicase	ERpHER2n	0.0311419
CHD6	Helicase	ERpHER2p	0.0142857
CHD6	Helicase	TNBC	0.0194805
CHD7	Helicase	ERpHER2n	0.0138408
CHD7	Helicase	ERpHER2p	0.0357143
CHD7	Helicase	TNBC	0.0194805
CHD8	Helicase	ERpHER2n	0.0224913
CHD8	Helicase	ERpHER2p	0.0214286
CHD9	Helicase	ERnHER2p	0.0243902
CHD9	Helicase	ERpHER2n	0.0121107
CHD9	Helicase	ERpHER2p	0.0285714
CHD9	Helicase	TNBC	0.0194805
CLOCK	HA_w	TNBC	0.012987
CREBBP	HA_w, HA_r	ERnHER2p	0.0243902
CREBBP	HA_w, HA_r	ERpHER2n	0.0103806
CREBBP	HA_w, HA_r	TNBC	0.0454545
CTCF	Miscellaneous	ERpHER2n	0.0224913
CTCF	Miscellaneous	ERpHER2p	0.0142857
DAXX	ATP-dependent ChRC	ERnHER2p	0.0243902
DIDO1	PHD finger protein	ERnHER2p	0.0487805
DIDO1	PHD finger protein	ERpHER2p	0.0214286
DIDO1	PHD finger protein	TNBC	0.0324675
DNMT1	DM_w	ERpHER2n	0.0121107
DNMT1	DM_w	ERpHER2p	0.0214286
DNMT3A	DM_w	ERnHER2p	0.0243902
DOT1L	HM_w, HM_r	ERnHER2p	0.0487805
DOT1L	HM_w, HM_r	TNBC	0.012987
EHMT1	HM_w, HM_r	ERnHER2p	0.0487805
EHMT1	HM_w, HM_r	ERpHER2n	0.0138408
EHMT1	HM_w, HM_r	ERpHER2p	0.0142857
EHMT1	HM_w, HM_r	TNBC	0.012987
EHMT2	HM_w	ERpHER2p	0.0142857
EP300	HA_w, HA_r	ERnHER2p	0.0243902
EP300	HA_w, HA_r	ERpHER2n	0.0121107
EP300	HA_w, HA_r	ERpHER2p	0.0142857
EP300	HA_w, HA_r	TNBC	0.0194805
EP400	HA_r	ERnHER2p	0.0487805
EP400	HA_r	ERpHER2n	0.0121107
EP400	HA_r	ERpHER2p	0.0214286
EP400	HA_r	TNBC	0.0194805
EPC1	ERGs linked by functional interaction	ERnHER2p	0.0243902
EPC1	ERGs linked by functional interaction	TNBC	0.012987
EZH2	HM_W, HM_r	TNBC	0.012987
FBXO17	Miscellaneous	ERpHER2p	0.0142857
FBXO44	Miscellaneous	TNBC	0.012987
FBXW9	Miscellaneous	ERnHER2p	0.0243902
FKBP5	Miscellaneous	ERpHER2p	0.0142857
FMR1	Miscellaneous	ERnHER2p	0.0243902
G2E3	PHD finger protein	ERnHER2p	0.0243902
GLYR1	HM_r	ERpHER2n	0.0103806
GLYR1	HM_r	ERpHER2p	0.0214286
GTF3C4	HA_w	ERnHER2p	0.0243902
HCFC1	H_r	ERpHER2n	0.0190311
HCFC1	H_r	TNBC	0.025974
HDAC1	HA_e	ERnHER2p	0.0243902
HDAC1	HA_e	ERpHER2p	0.0142857
HDAC4	HA_e	ERnHER2p	0.0243902
HDAC4	HA_e	ERpHER2p	0.0142857
HDAC5	HA_e	ERpHER2p	0.0142857
HDAC6	HA_e	ERnHER2p	0.0243902
HDAC6	HA_e	ERpHER2n	0.0190311
HDAC6	HA_e	ERpHER2p	0.0285714
HDAC6	HA_e	TNBC	0.025974
HDAC7	HA_e	ERpHER2p	0.0142857
HDAC8	HA_e	ERpHER2p	0.0142857
HDAC9	HA_e	TNBC	0.0194805
HIST1H1C	Histone	ERpHER2p	0.0214286
HIST1H3B	Histone	ERpHER2n	0.0121107
HIST1H3B	Histone	ERpHER2p	0.0142857
HIST1H3B	Histone	TNBC	0.012987
HLTF	Ring finger protein	ERnHER2p	0.0243902
HNF1A	ATP-dependent ChRC	ERpHER2p	0.0214286
HSPBAP1	Miscellaneous	TNBC	0.012987
IDH1	DM_e	ERpHER2p	0.0214286
ING1	HM_r	ERnHER2p	0.0243902
ING1	HM_r	ERpHER2p	0.0142857
INO80	Helicase	ERpHER2p	0.0142857
INTS12	PHD finger protein	ERpHER2p	0.0142857
IWS1	Miscellaneous	ERnHER2p	0.0487805
IWS1	Miscellaneous	TNBC	0.0194805
JARID2	ATP-dependent ChRC	TNBC	0.012987
JMJD1C	HM_e	ERnHER2p	0.0243902
JMJD1C	HM_e	ERpHER2n	0.0103806
JMJD1C	HM_e	TNBC	0.012987
KANSL1	HA_w, HA_r	ERpHER2p	0.0142857
KAT2A	HA_w, HA_r	TNBC	0.0194805
KAT2B	HA_w	ERnHER2p	0.0243902
KAT2B	HA_w	ERpHER2p	0.0142857
KAT6A	HA_w	ERnHER2p	0.0243902
KAT6A	HA_w	ERpHER2p	0.0214286
KAT6A	HA_w	TNBC	0.012987
KAT6B	HA_w	ERnHER2p	0.0487805
KAT6B	HA_w	ERpHER2n	0.017301
KAT6B	HA_w	TNBC	0.025974
KAT7	HA_w	ERpHER2p	0.0142857
KAT8	HA_w	ERnHER2p	0.0243902
KAT8	HA_w	TNBC	0.012987
KDM2A	HM_e	ERnHER2p	0.0487805
KDM2A	HM_e	ERpHER2n	0.0121107
KDM2A	HM_e	ERpHER2p	0.0214286
KDM2B	HM_e	ERpHER2p	0.0214286
KDM2B	HM_e	TNBC	0.012987
KDM3A	HM_e	ERnHER2p	0.0243902
KDM3A	HM_e	TNBC	0.025974
KDM3B	HM_e, HM_r	ERnHER2p	0.0487805
KDM3B	HM_e, HM_r	ERpHER2p	0.0214286
KDM4A	HM_e	ERpHER2p	0.0142857
KDM4A	HM_e	TNBC	0.012987
KDM4B	HM_e, HM_r	TNBC	0.012987
KDM4C	HM_e	ERpHER2n	0.0121107
KDM4C	HM_e	ERpHER2p	0.0142857
KDM4C	HM_e	TNBC	0.012987
KDM4D	HM_e	ERnHER2p	0.0243902
KDM4E	HM_e, HM_r	TNBC	0.012987
KDM5A	HM_e, HM_r	ERnHER2p	0.0487805
KDM5A	HM_e, HM_r	TNBC	0.012987
KDM5B	HM_e, HM_r	ERpHER2p	0.0142857
KDM5B	HM_e, HM_r	TNBC	0.0194805
KDM5C	HM_e	ERnHER2p	0.0243902
KDM5C	HM_e	ERpHER2n	0.0138408
KDM5C	HM_e	ERpHER2p	0.0214286
KDM6A	HM_e	ERpHER2n	0.0190311
KDM6A	HM_e	TNBC	0.0194805
KDM8	HM_e	TNBC	0.012987
KIAA2026	ERGs linked by functional interaction	ERnHER2p	0.0487805
KIAA2026	ERGs linked by functional interaction	ERpHER2n	0.0103806
KIAA2026	ERGs linked by functional interaction	ERpHER2p	0.0142857
KIAA2026	ERGs linked by functional interaction	TNBC	0.012987
L3MBTL1	HM_r	TNBC	0.012987
L3MBTL2	ERGs linked by functional interaction	ERnHER2p	0.0487805
L3MBTL3	ERGs linked by functional interaction	ERnHER2p	0.0243902
LBR	Tudor domain containing	ERnHER2p	0.0243902
LBR	Tudor domain containing	ERpHER2p	0.0142857
MARCH5	Ring finger protein	ERnHER2p	0.0243902
MBD1	DM_r	ERpHER2n	0.0103806
MBD1	DM_r	ERpHER2p	0.0142857
MBD3	DM_r	ERnHER2p	0.0243902
MBD5	DM_r	ERnHER2p	0.0487805
MBTD1	ATP-dependent ChRC	ERpHER2p	0.0214286
MECOM	ERGs linked by functional interaction	ERnHER2p	0.0243902
MECOM	ERGs linked by functional interaction	TNBC	0.025974
MLLT10	HM_w	ERnHER2p	0.0243902
MLLT10	HM_w	ERpHER2p	0.0142857
MLLT10	HM_w	TNBC	0.012987
MORF4L1	HM_r	ERpHER2p	0.0142857
MPHOSPH8	HM_r	ERpHER2p	0.0214286
MSH6	HM_r	ERnHER2p	0.0243902
MSH6	HM_r	ERpHER2p	0.0285714
MSH6	HM_r	TNBC	0.0194805
MSL3	HA_w	ERpHER2p	0.0214286
MSL3	HA_w	TNBC	0.012987
MTA2	ATP-dependent ChRC	TNBC	0.0194805
MTF2	HM_r	ERnHER2p	0.0243902
NAP1L1	ERGs linked by functional interaction	TNBC	0.012987
NAP1L2	ERGs linked by functional interaction	ERnHER2p	0.0243902
NAP1L3	ERGs linked by functional interaction	ERpHER2p	0.0142857
NCOA1	HA_w	TNBC	0.012987
NCOA3	HA_w	ERnHER2p	0.0243902
NCOA3	HA_w	ERpHER2p	0.0214286
NCOA3	HA_w	TNBC	0.012987
NCOR1	ERGs linked by functional interaction	ERnHER2p	0.0487805
NCOR1	ERGs linked by functional interaction	ERpHER2n	0.0346021
NCOR1	ERGs linked by functional interaction	ERpHER2p	0.0428571
NCOR1	ERGs linked by functional interaction	TNBC	0.0194805
NCOR2	ERGs linked by functional interaction	ERpHER2n	0.0103806
NCOR2	ERGs linked by functional interaction	TNBC	0.0194805
NSD1	HM_w	ERpHER2n	0.0138408
NSD1	HM_w	ERpHER2p	0.0214286
NSD1	HM_w	TNBC	0.025974
PADI2	Arginine deiminase	TNBC	0.012987
PADI3	Arginine deiminase	ERpHER2n	0.0103806
PADI6	Arginine deiminase	ERnHER2p	0.0243902
PARP1	ERGs linked by functional interaction	ERnHER2p	0.0243902
PARP1	ERGs linked by functional interaction	TNBC	0.025974
PARP2	ERGs linked by functional interaction	ERpHER2p	0.0142857
PBRM1	HA_r	ERpHER2p	0.0214286
PBRM1	HA_r	TNBC	0.012987
PCMT1	Miscellaneous	ERnHER2p	0.0243902
PHC2	ATP-dependent ChRC	ERnHER2p	0.0243902
PHC2	ATP-dependent ChRC	ERpHER2p	0.0142857
PHC3	ATP-dependent ChRC	ERpHER2n	0.0103806
PHF11	H_r	ERpHER2p	0.0142857
PHF12	H_r, HM_r, H_e	ERnHER2p	0.0243902
PHF12	H_r, HM_r, H_e	ERpHER2p	0.0142857
PHF14	H_r	ERnHER2p	0.0243902
PHF20L1	HM_r	ERnHER2p	0.0487805
PHF20L1	HM_r	ERpHER2p	0.0214286
PHF20L1	HM_r	TNBC	0.012987
PHF21B	HM_r	TNBC	0.012987
PHF3	H_r	ERnHER2p	0.0243902
PHF3	H_r	ERpHER2n	0.0103806
PHF3	H_r	ERpHER2p	0.0142857
PHF8	H_r	ERnHER2p	0.0243902
PHF8	H_r	ERpHER2p	0.0285714
PHIP	HA_r	ERpHER2n	0.0103806
PHIP	HA_r	ERpHER2p	0.0142857
PHRF1	Ring finger protein	ERnHER2p	0.0243902
PHRF1	Ring finger protein	ERpHER2n	0.0103806
PHRF1	Ring finger protein	TNBC	0.012987
POLR2B	Miscellaneous	ERnHER2p	0.0243902
POLR2B	Miscellaneous	ERpHER2n	0.0121107
PRDM1	HM_w	ERpHER2p	0.0285714
PRDM10	HM_w	TNBC	0.012987
PRDM14	HM_w	ERnHER2p	0.0243902
PRDM15	HM_w	ERnHER2p	0.0243902
PRDM15	HM_w	ERpHER2n	0.0103806
PRDM2	HM_w	ERpHER2p	0.0214286
PRDM5	HM_w	TNBC	0.012987
PRDM7	HM_w	ERnHER2p	0.0243902
PRDM9	HM_w	TNBC	0.012987
PRKAA1	Miscellaneous	ERnHER2p	0.0243902
PRKCD	Miscellaneous	ERnHER2p	0.0243902
PRMT3	HM_w	ERpHER2p	0.0142857
PRMT5	HM_w	ERnHER2p	0.0243902
PRMT5	HM_w	TNBC	0.012987
PRMT7	HM_w	ERnHER2p	0.0243902
PSIP1	HM_r	TNBC	0.012987
RAI1	H_r	ERnHER2p	0.0243902
RAI1	H_r	TNBC	0.012987
RBBP4	ATP-dependent ChRC	TNBC	0.012987
RNF17	Ring finger protein	ERpHER2p	0.0142857
RNF20	Ring finger protein	ERnHER2p	0.0487805
RNF20	Ring finger protein	ERpHER2p	0.0142857
RNF40	Ring finger protein	TNBC	0.012987
RPS6KA5	Miscellaneous	ERnHER2p	0.0243902
SATB1	Miscellaneous	ERpHER2p	0.0142857
SATB1	Miscellaneous	TNBC	0.012987
SETD1A	HM_w	ERpHER2p	0.0142857
SETD1B	HM_w	ERnHER2p	0.0243902
SETD1B	HM_w	ERpHER2n	0.0103806
SETD1B	HM_w	ERpHER2p	0.0142857
SETD1B	HM_w	TNBC	0.012987
SETD2	HM_w	ERnHER2p	0.0487805
SETD2	HM_w	ERpHER2n	0.0190311
SETD2	HM_w	ERpHER2p	0.0214286
SETD2	HM_w	TNBC	0.012987
SETD5	HM_w, HM_r	ERpHER2n	0.0103806
SETDB1	HM_w, HM_r	ERnHER2p	0.0487805
SETDB1	HM_w, HM_r	ERpHER2n	0.0138408
SETDB1	HM_w, HM_r	ERpHER2p	0.0214286
SETDB1	HM_w, HM_r	TNBC	0.012987
SETMAR	HM_w	ERpHER2p	0.0142857
SFMBT2	ERGs linked by functional interaction	TNBC	0.0194805
SHPRH	Ring finger protein	ERpHER2p	0.0142857
SHPRH	Ring finger protein	TNBC	0.012987
SIN3A	ATP-dependent ChRC	ERnHER2p	0.0487805
SIN3A	ATP-dependent ChRC	ERpHER2n	0.0103806
SIN3A	ATP-dependent ChRC	ERpHER2p	0.0214286
SIN3B	ATP-dependent ChRC	ERpHER2p	0.0285714
SIN3B	ATP-dependent ChRC	TNBC	0.012987
SIRT1	HA_e	ERpHER2p	0.0142857
SIRT7	HA_e	ERnHER2p	0.0487805
SMARCA1	Helicase	ERnHER2p	0.0243902
SMARCA1	Helicase	ERpHER2p	0.0214286
SMARCA2	Helicase, HM_r	ERpHER2n	0.0138408
SMARCA2	Helicase, HM_r	TNBC	0.012987
SMARCA4	Helicase	ERnHER2p	0.0243902
SMARCA4	Helicase	ERpHER2p	0.0142857
SMARCA4	Helicase	TNBC	0.0194805
SMARCC1	Helicase, HM_r	ERpHER2n	0.0121107
SMARCC2	Helicase	ERnHER2p	0.0243902
SMARCC2	Helicase	ERpHER2n	0.0121107
SMARCD3	Helicase	ERnHER2p	0.0243902
SMNDC1	Tudor domain containing	ERnHER2p	0.0243902
SMYD1	HM_w	TNBC	0.012987
SMYD2	HM_w	TNBC	0.012987
SMYD3	HM_w	ERpHER2p	0.0142857
SMYD4	HM_w	ERpHER2p	0.0285714
SND1	HM_r	ERnHER2p	0.0243902
SP100	HA_r	TNBC	0.025974
SP110	HA_r	ERpHER2p	0.0142857
SRCAP	ERGs linked by functional interaction	ERnHER2p	0.0243902
SRCAP	ERGs linked by functional interaction	ERpHER2n	0.0224913
SRCAP	ERGs linked by functional interaction	ERpHER2p	0.0357143
SRCAP	ERGs linked by functional interaction	TNBC	0.038961
SSRP1	ERGs linked by functional interaction	ERnHER2p	0.0243902
SSRP1	ERGs linked by functional interaction	TNBC	0.0194805
STK31	Tudor domain containing	ERnHER2p	0.0487805
STK31	Tudor domain containing	ERpHER2n	0.0121107
STK31	Tudor domain containing	TNBC	0.012987
SUPT16H	ERGs linked by functional interaction	ERpHER2n	0.0103806
TAF1	HA_r	ERpHER2n	0.0155709
TAF1	HA_r	ERpHER2p	0.0285714
TAF1	HA_r	TNBC	0.012987
TAF1L	HA_r, HM_r	ERnHER2p	0.0243902
TAF1L	HA_r, HM_r	ERpHER2n	0.017301
TAF1L	HA_r, HM_r	ERpHER2p	0.0428571
TAF1L	HA_r, HM_r	TNBC	0.025974
TAF3	HA_r, HM_r	ERpHER2p	0.0142857
TCEA1	Miscellaneous	TNBC	0.012987
TCF20	Miscellaneous	ERnHER2p	0.0243902
TCF20	Miscellaneous	ERpHER2p	0.0142857
TCF20	Miscellaneous	TNBC	0.0324675
TDRD1	Tudor domain containing	TNBC	0.0194805
TDRD10	Tudor domain containing	TNBC	0.012987
TDRD12	Tudor domain containing	ERpHER2p	0.0142857
TDRD12	Tudor domain containing	TNBC	0.012987
TDRD5	Tudor domain containing	ERpHER2p	0.0142857
TDRD5	Tudor domain containing	TNBC	0.0324675
TDRD6	Tudor domain containing	ERnHER2p	0.0243902
TDRD6	Tudor domain containing	ERpHER2p	0.0142857
TDRD6	Tudor domain containing	TNBC	0.0194805
TDRKH	Tudor domain containing	TNBC	0.012987
TET1	DM_e	ERnHER2p	0.0487805
TET1	DM_e	ERpHER2n	0.0138408
TET1	DM_e	TNBC	0.0194805
TET2	DM_e	ERpHER2p	0.0142857
TET2	DM_e	TNBC	0.0194805
TET3	DM_e	ERnHER2p	0.0243902
TET3	DM_e	ERpHER2n	0.0121107
TET3	DM_e	TNBC	0.012987
TP53BP1	Tudor domain containing	ERnHER2p	0.0243902
TP53BP1	Tudor domain containing	ERpHER2n	0.0224913
TP53BP1	Tudor domain containing	ERpHER2p	0.0142857
TP53BP1	Tudor domain containing	TNBC	0.0194805
TRIM24	HA_r	ERpHER2p	0.0214286
TRIM24	HA_r	TNBC	0.012987
TRIM33	HA_r	ERnHER2p	0.0243902
TRIM66	HA_r, HM_r	ERpHER2p	0.0214286
USP51	Ubiquitin modifiers	ERpHER2p	0.0285714
WDR5	ATP-dependent ChRC	TNBC	0.012987
ZMYND8	HA_r	ERpHER2p	0.0142857
